# Recent horizontal transfer of transposable elements in *Drosophila*

**DOI:** 10.1101/2025.10.30.685650

**Authors:** Shashank Pritam, Sarah Signor

## Abstract

Transposable elements are small pieces of DNA which selfishly increase in copy number within genomes. Transposable elements can also move between species through unknown intermediaries in a process known as horizontal transfer, infecting novel genomes and increasing in copy number. In this manuscript we used almost 400 dipteran genomes to uncover 648 recent transposon invasions, mostly in *Drosophila*. We limited our results to transposons with 99% similarity to capture recent transfers. When our results overlapped with previous studies they were largely replicated. The majority of transfers occurred between closely related species, with the cosmopolitan *melanogaster* group showing the highest recent transfer activity. However, we documented 60 HT events spanning more than 30 million years of evolution. *Gypsy* and *Mariner* elements were involved in the most HT events. While the majority of elements were implicated in fewer than five transfers, we documented a single transposon with as many as with 16 recent transfers, many between different *Drosophila* groups. In addition, we found that while LTR elements engage in HT more frequently, DNA elements travel longer phylogenetic distances when engaging in HT. This potentially represents a different evolutionary strategy for exploiting naive genomes. Our phylogenetic framework advances the understanding of horizontal transfer dynamics at the species level within *Drosophila*.
