## Supplemental File 2 for "Recent horizontal transfer of transposable elements in *Drosophila*"

D.rhopaloa	D.carrolli
Z.nigranus	Z.davidi
Z.capensis	Z.davidi
D.testacea	D.neotestacea
D.saltans	D.austrosaltans
D.recens	D.subquinaria
D.ustulata	D.formosana
Z.nigranus	D.camerounensis
Z.africanus	Z.gabonicus
Z.indianus	Z.africanus
D.montana	D.lacicola
D.ananassae	D.anomalata
D.ananassae	D.pallidosa
D.ananassae	D.anomalata
D.lacicola	D.borealis
Z.indianus	Z.gabonicus
D.saltans	D.prosaltans
D.prosaltans	D.austrosaltans
D.meridiana	D.merdionalis
D.pallidosa	D.ananassae
D.anomalata	D.ananassae
D.immigrans	D.formosana
D.immigrans	D.ustulata
D.bipectinata	D.malerkotliana
D.malerkotliana	D.parabipectinata
D.parabipectinata	D.bipectinata
The majority of horizontal transfer events in this dataset are between closely related species. This is an issue for those included in the dataset, rather than those listed above. If they are closely related, the natural question is whether or not they were vertically inherited instead. In general, we do not see support for vertical inheritance as an explanation. For example, for BEL-12 Dbp, ther…
Additional species excluded in supplementary analysis:
D. simulans	D. mauritiana
D. mauritiana	D. sechellia
D. sechellia	D. simulans
D. pseudoobscura	D. persimilis
